# Phenotypic Changes in Undifferentiated and Retinoic Acid Differentiated HL-60/S4 Cells with-or-without LBR Knockdown

**DOI:** 10.1101/2025.02.02.635278

**Authors:** Ada L. Olins, David Mark Welch, Igor Prudovsky, Donald E. Olins

## Abstract

Many functions of the nuclear envelope protein LBR (Lamin B Receptor) have been documented. LBR influences the shape of the nuclear envelope via its connections to underlying heterochromatin and to the lamina. LBR also functions as an essential enzyme in sterol biosynthesis. This study attempts to further define the LBR gene functions in a LBR knockdown cell line (HL-60/sh1), by employing Gene Set Enrichment Analysis (GSEA) to explore: Part 1) the effects of LBR knockdown on cell differentiation to granulocytes induced by retinoic acid (RA); Part 2) the effects of LBR knockdown on phenotypic differences between undifferentiated HL-60/sh1 and undifferentiated control cell lines (HL-60/S4 and HL-60/gfp). These GSEA studies are based upon previously published mRNA transcriptome data. In Part 1, the most significant effects were the increased <u>loss</u> of heterochromatin and the decreased histone methyltransferase activity in RA-differentiated HL-60/sh1 granulocytes, compared to HL-60/S4 and HL-60/gfp granulocytes. In addition, HL-60/sh1 ribosome structural protein transcripts were more <u>increased</u> during granulocyte differentiation, than observed in HL-60/S4 and HL-60/gfp. For many predicted phenotypes (e.g., senescence, migration, chemotaxis, phagocytosis and apoptosis), no significant differences were observed among the three granulocytic cell lines. In Part 2, comparisons were mainly between <u>undifferentiated</u> HL-60/sh1 and HL-60/S4 cells. We noted a significant increase in ribosomal protein and ribosomal RNA synthesis in sh1 0 versus to S4 0 cells. Of further interest, we observed that the position and number of nucleoli per cell appeared to differ between these two undifferentiated cell lines. In addition, GSEA results indicated a significant <u>gain</u> in heterochromatin and nucleosome formation in sh1 0 versus S4 0 cells. Microscopic imaging of undifferentiated sh1 0 cells compared to S4 0 cells indicated increased DAPI stained chromatin condensates surrounding the frequently central nucleoli, possibly reflecting the increased heterochromatin and the decreased LBR. Furthermore, the sh1 0 cell nuclei appeared “rounder” than the S4 0 cell nuclei. Evidence is presented supporting that the LINC Complex (“Linker of Nucleoskeleton and Cytoskeleton”) may play a role.
