## Supplemental Table S1 for "Phenotypic Changes in Undifferentiated and Retinoic Acid Differentiated HL-60/S4 Cells with-or-without LBR Knockdown"

### Sheet: GOCC_HETEROCHROMATIN
	Table S1 GOCC_HETEROCHROMATIN
		LEADING EDGES
		GOCC_HETEROCHROMATIN
		S4 (RA/0)	sh1 (RA/0)	gfp (RA/0)
		ANAPC7	ANAPC7	ANAPC7
		BEND3	BAZ1A	BEND3
		CBX2	BAZ1B	CBX2
		CBX3	BEND3	CBX3
		CDKN2A	CBX1	CBX6
		CENPA	CBX2	CDKN2A
		CHD5	CBX3	CENPA
		CHRAC1	CBX6	CHD5
		DNMT1	CENPA	CHRAC1
		EME1	CENPC	DNMT1
		ESCO2	CHD5	EME1
		EZH2	DNMT1	ESCO2
		H1-4	EME1	EZH2
		H1-5	ESCO2	H1-4
		HELLS	EZH2	H1-5
		HMGA1	H1-5	H2AZ1
		HSF1	HELLS	HELLS
		KDM4D	INCENP	HMGA2
		KMT5C	KDM4D	HSF1
		LRWD1	KMT5C	KDM4D
		MBD3	LRWD1	LRWD1
		MORC2	MACROH2A1	MBD3
		NCAPD3	MBD3	MORC2
		POLE3	MORC2	NCAPD3
		RRP1B	MPHOSPH8	ORC2
		RRP8	NCAPD3	POLE3
		SALL4	ORC2	RRP1B
		SNAI1	POLE3	RRP8
		SUV39H1	RRP1B	SALL4
		TCP1	RRP8	SMARCA5
		TNKS1BP1	SALL4	SNAI1
		TRIM28	SMARCA5	SUV39H1
		UHRF1	SUV39H1	TCP1
		UHRF2	TCP1	TNKS1BP1
		WDR76	TNKS1BP1	TRIM28
			TRIM28	UHRF1
			UHRF1	UHRF2
			UHRF2	WDR76
			WDR76
			ZNF618
		In RED are genes exclusively present in the sh1 (RA/0) leading edge.

### Sheet: GOCC_PERICENTRIC_HETEROCHROMATI
	Table S1. GOCC_PERICENTRIC_HETEROCHROMATIN
	LEADING EDGES
	GOCC_PERICENTRIC_HETEROCHROMATIN
		S4 (RA/0)	sh1 (RA/0)	gfp (RA/0)
		CBX3	BAZ1A	BAZ1A
		CENPA	BAZ1B	CBX3
		CHRAC1	CBX1	CENPA
		DNMT1	CBX3	CHRAC1
		ESCO2	CENPA	DNMT1
		EZH2	CENPC	ESCO2
		HELLS	DNMT1	EZH2
		KDM4D	ESCO2	HELLS
		KMT5C	EZH2	INCENP
		LRWD1	HELLS	KDM4D
		NCAPD3	INCENP	KMT5C
		POLE3	KDM4D	LRWD1
		SNAI1	KMT5C	MACROH2A1
		UHRF2	LRWD1	NCAPD3
			MACROH2A1	POLE3
			NCAPD3	SMARCA5
			POLE3	SNAI1
			SMARCA5	UHRF2
			UHRF2
			ZNF618
	In RED are genes exclusively present in the sh1 (RA/0) leading edge.

### Sheet: GOBP_FACULTATIVE_HETEROCHROMATI
	Table S1. GOBP_FACULTATIVE_HETEROCHROMATIN_FORMATION
	LEADING EDGES
	GOBP_FACULTATIVE_HETEROCHROMATIN_FORMATION
		S4 (RA/0)	sh1 (RA/0)	gfp (RA/0)
		BEND3	ATF7IP2	BEND3
		DNMT1	BEND3	DNMT1
		EZH2	DNMT1	EZH2
		HELLS	EHMT1	HELLS
		KDM1A	EZH2	KDM1A
		MBD3	HELLS	MORC2
		MORC2	KDM1A	MYC
		MYC	MACROH2A1	RRP8
		RRP8	MBD3	SAMD1
		SAMD1	MORC2	SETDB2
		SETDB2	MPHOSPH8	SUV39H1
		SUV39H1	MYC	TET1
		TEX15	RRP8	TEX15
		TRIM28	SAMD1	TRIM28
			SETDB2
			SMARCA5
			SUV39H1
			TET1
			TEX15
			TRIM28
	In RED are genes exclusively present in the sh1 (RA/0) leading edge.
