## Supplemental Table S2 for "Phenotypic Changes in Undifferentiated and Retinoic Acid Differentiated HL-60/S4 Cells with-or-without LBR Knockdown"

### Sheet: GOBP_HISTONE_METHYLATION
	Table S2 GOBP_HISTONE_METHYLATION
		LEADING EDGES
		GOBP_HISTONE_METHYLATION
		S4(RA/0)	sh1(RA/0)	gfp (RA/0)
		CARM1	CARM1	CARM1
		EHMT2	DOT1L	DOT1L
		NELFA	EHMT1	EHMT2
		PRMT5	EHMT2	HCFC1
		SETDB2	HCFC1	KMT2B
		SMYD1	KMT2A	MCRS1
		SMYD2	KMT2B	NELFA
		SMYD3	MCRS1	NELFE
		WDR5	NELFA	PRDM12
			PRDM12	PRMT5
			PRMT5	RBBP5
			SETD1A	SETBP1
			SETD2	SETD1A
			SETDB2	SETDB2
			SMARCA5	SMARCA5
			SMYD2	SMYD1
			WDR5	SMYD2
				SMYD3
				WDR5
		In RED are genes exclusively present in the sh1 (RA/0) leading edge.

### Sheet: GOMF_HISTONE_H3_METHYLTRANSFERA
	Table S2 GOMF_HISTONE_H3_METHYLTRANSFERASE_ACTIVITY
	LEADING EDGES
	GOMF_HISTONE_H3_METHYLTRANSFERASE_ACTIVITY
		S4(RA/0)	sh1(RA/0)	gfp (RA/0)
		CARM1	CARM1	CARM1
		EHMT2	DOT1L	EHMT2
		EZH2	EHMT1	EZH2
		NSD2	EHMT2	NSD2
		PRMT5	EZH2	PRMT5
		PRMT6	KMT2A	PRMT6
		SETD1A	KMT2B	SETD1A
		SETD4	KMT2D	SETD4
		SETDB2	NSD2	SETDB2
		SETMAR	PRMT5	SETMAR
		SMYD1	PRMT6	SMYD1
		SMYD2	SETD1A	SMYD2
		SMYD3	SETD2	SMYD3
		SUV39H1	SETD4	SUV39H1
		SUV39H2	SETD5	SUV39H2
		WDR5	SETDB2	WDR5
			SETMAR
			SMYD2
			SUV39H1
			SUV39H2
			WDR5
	In RED are genes exclusively present in the sh1 (RA/0) leading edge.

### Sheet: GOMF_HISTONE_METHYLTRANSFERASE_
	Table S2 GOMF_HISTONE_METHYLTRANSFERASE_ACTIVITY
	LEADING EDGES
	GOMF_HISTONE_METHYLTRANSFERASE_ACTIVITY
		S4(RA/0)	sh1(RA/0)	gfp (RA/0)
		ANTKMT	ANTKMT	ANTKMT
		CARM1	CARM1	CARM1
		EEF1AKMT1	DOT1L	EED
		EEF1AKMT2	EED	EEF1AKMT1
		EEF1AKMT3	EEF1AKMT1	EEF2KMT
		EEF2KMT	EEF2KMT	EHMT2
		EHMT2	EHMT1	EZH2
		EZH2	EHMT2	FBL
		FBL	EZH2	N6AMT1
		FBLL1	FBL	NSD2
		KMT5C	FBLL1	NTMT1
		METTL21A	KMT2A	PRMT1
		N6AMT1	KMT2B	PRMT3
		NSD2	KMT2D	PRMT5
		NTMT1	KMT5C	PRMT6
		PRMT1	N6AMT1	PRMT7
		PRMT3	NSD2	SETD1A
		PRMT5	NTMT1	SETD4
		PRMT6	PRMT1	SETDB2
		PRMT7	PRMT3	SETMAR
		SETD1A	PRMT5	SMYD1
		SETD4	PRMT6	SMYD2
		SETDB2	PRMT7	SMYD3
		SETMAR	PRMT9	SMYD5
		SMYD1	SETD1A	SUV39H1
		SMYD2	SETD2	SUV39H2
		SMYD3	SETD4	TTLL12
		SMYD5	SETD5	WDR5
		SUV39H1	SETDB2
		SUV39H2	SETMAR
		TTLL12	SMYD2
		VCPKMT	SMYD5
		WDR5	SUV39H1
			SUV39H2
			TTLL12
			VCPKMT
			WDR5
	In RED are genes exclusively present in the sh1 (RA/0) leading edge.

### Sheet: GOCC_HISTONE_METHYLTRANSFERASE_
	Table S2 GOCC_HISTONE_METHYLTRANSFERASE_COMPLEX
	LEADING EDGES
			GOCC_HISTONE_METHYLTRANSFERASE_COMPLEX
		S4(RA/0)	sh1(RA/0)	gfp (RA/0)
		DPY30	AEBP2	AEBP2
		PHF19	BOD1	BOD1
		SETD1A	BOD1L1	CXXC1
		PAGR1	CHD8	DPY30
		PRPF31	CXXC1	EED
		TRIM37	DPY30	EPOP
		RBBP7	DYDC1	EZH2
		CXXC1	EED	HCFC1
		TAF9	EPOP	HDAC2
		MEN1	EZH2	HDAC9
		PELP1	HCFC1	LAS1L
		EZH2	HDAC9	MCRS1
		PAXIP1	KMT2A	MEN1
		SENP3	KMT2B	MGA
		TEX10	KMT2D	PAGR1
		BOD1	LAS1L	PAXIP1
		LAS1L	MCRS1	PELP1
		WDR5	MEN1	PHF19
		RUVBL2	MGA	PRMT5
		PRMT5	NCOA6	PRPF31
		RUVBL1	PAGR1	RBBP4
		EPOP	PAXIP1	RBBP7
		HDAC9	PELP1	RUVBL1
			PRDM4	RUVBL2
			PRMT5	SENP3
			PRPF31	SETD1A
			RBBP7	TAF4
			RUVBL1	TAF6
			RUVBL2	TAF9
			SENP3	TEX10
			SETD1A	TRIM37
			TAF4	WDR5
			TAF6
			TAF9
			TEX10
			TRIM37
			UTY
			WDR5
			ZNF335
	In RED are genes exclusively present in the sh1 (RA/0) leading edge.
