## Supplemental Table S3 for "Phenotypic Changes in Undifferentiated and Retinoic Acid Differentiated HL-60/S4 Cells with-or-without LBR Knockdown"

### Sheet: Table S3
	Table S3 "Only-sh1-up" genes
	overlapped with GO:0005840 "Ribosome"
		DENR
		EEF2
		EIF2A
		MRPL10
		MRPL34
		RPL12
		RPL14
		RPL23
		RPL28
		RPL6
		RPL7
		RPL8
		RPS15
		RPS16
		RPS17
		RPSA
		RSL24D1
		SERP1
		UBA52
