## Supplemental Table S4 for "Phenotypic Changes in Undifferentiated and Retinoic Acid Differentiated HL-60/S4 Cells with-or-without LBR Knockdown"

### Sheet: GOBP_RIBOSOME_ASSEMBLY 
	Table S4 GOBP_RIBOSOME_ASSEMBLY
		LEADING EDGES
		GOBP_RIBOSOME_ASSEMBLY
		S4 RA/0	sh1 RA/0	gfp RA/0
		BOP1	BOP1	BOP1
		BRIX1	BRIX1	BRIX1
		C1QBP	C1QBP	C1QBP
		DDX28	DDX28	DDX28
		DHX30	DHX29	DHX30
		DHX37	DHX30	DHX37
		EFL1	DHX37	EFL1
		EIF1AX	EFL1	EIF1AX
		EIF2A	EIF5B	EIF5B
		EIF5B	ERAL1	EIF6
		EIF6	FASTKD2	ERAL1
		ERAL1	MCAT	FASTKD2
		FASTKD2	MDN1	MCAT
		MCAT	METTL17	MDN1
		MDN1	MRM2	METTL17
		METTL17	MRPS2	MPV17L2
		MRM2	MRPS7	MRM2
		MRPS2	MTERF3	MRPS2
		MRPS7	NIP7	MRPS7
		MTERF3	NLE1	MTERF3
		NIP7	NOP2	NIP7
		NLE1	PPAN	NLE1
		NOA1	PRKDC	NOP2
		NOP2	PWP2	NPM1
		NPM1	RPF2	PPAN
		PPAN	RRP7A	PRKDC
		PRKDC	RRP7BP	PWP2
		PWP2	RRS1	RPF2
		RPF2		RPS27L
		RPL11		RRP7A
		RPL23A		RRP7BP
		RPL38		RRS1
		RPL5		SBDS
		RPL6		TRAF7
		RPS27L
		RPS5
		RPSA
		RRP7A
		RRP7BP
		RRS1
		SBDS
		TRAF7

### Sheet: GOBP_RIBOSOME_BIOGENESIS
	Table S4 GOBP_RIBOSOME_BIOGENESIS
		LEADING EDGES
		GOBP_RIBOSOME_BIOGENESIS
		S4 RA/0	sh1 RA/0	gfp RA/0
		AATF	AATF	AATF
		ABCE1	ABCE1	ABCE1
		AK6	AK6	AK6
		BMS1	BMS1	BMS1
		BOP1	BOP1	BOP1
		BRIX1	BRIX1	BRIX1
		BUD23	BUD23	BUD23
		BYSL	BYSL	BYSL
		C1QBP	C1orf131	C1orf131
		CINP	C1QBP	C1QBP
		CUL4A	CHD7	CINP
		DCAF13	CINP	CUL4A
		DDX10	CUL4A	DCAF13
		DDX18	DCAF13	DDX10
		DDX21	DDX10	DDX18
		DDX27	DDX18	DDX21
		DDX28	DDX21	DDX27
		DDX31	DDX27	DDX28
		DDX47	DDX28	DDX31
		DDX49	DDX31	DDX47
		DDX51	DDX47	DDX49
		DDX54	DDX49	DDX51
		DDX56	DDX51	DDX54
		DHX30	DDX52	DDX56
		DHX37	DDX54	DHX30
		DIMT1	DDX56	DHX37
		DKC1	DHX29	DIMT1
		DNTTIP2	DHX30	DIS3
		DROSHA	DHX37	DKC1
		EBNA1BP2	DIMT1	DNTTIP2
		EFL1	DIS3	DROSHA
		EIF1AX	DKC1	EBNA1BP2
		EIF2A	DNTTIP2	EFL1
		EIF4A3	DROSHA	EIF1AX
		EIF5B	EBNA1BP2	EIF4A3
		EIF6	EFL1	EIF5B
		EMG1	EIF4A3	EIF6
		ERAL1	EIF5B	EMG1
		ERCC2	EMG1	ERAL1
		ERI3	ERAL1	ERCC2
		ESF1	ERCC2	ERI3
		EXOSC2	ERI3	ESF1
		EXOSC3	ESF1	EXOSC10
		EXOSC5	EXOSC10	EXOSC2
		EXOSC6	EXOSC2	EXOSC3
		EXOSC7	EXOSC3	EXOSC4
		EXOSC8	EXOSC5	EXOSC5
		EXOSC9	EXOSC7	EXOSC7
		FASTKD2	FASTKD2	EXOSC9
		FBL	FBL	FASTKD2
		FBLL1	FBLL1	FBL
		FCF1	FCF1	FCF1
		FDXACB1	FDXACB1	FDXACB1
		FRG1	FTSJ3	FTSJ3
		FTSJ3	GAR1	GAR1
		GAR1	GEMIN4	GEMIN4
		GEMIN4	GNL2	GLUL
		GNL2	GNL3L	GNL2
		GRWD1	GRWD1	GNL3L
		GTF3A	GTF3A	GRWD1
		GTPBP10	GTPBP10	GTF2H5
		GTPBP4	GTPBP4	GTF3A
		HEATR1	HEATR1	GTPBP10
		HEATR3	HEATR3	GTPBP4
		IMP3	IMP3	HEATR1
		IMP4	IMP4	HEATR3
		ISG20L2	ISG20L2	IMP3
		KRI1	KRI1	IMP4
		KRR1	KRR1	ISG20L2
		LAS1L	LAS1L	KRI1
		LSG1	LSG1	LAS1L
		LSM6	LSM6	LSG1
		LTV1	LTO1	LSM6
		LYAR	LTV1	LTV1
		MAK16	LYAR	LYAR
		MALSU1	MAK16	MAK16
		MCAT	MALSU1	MALSU1
		MDN1	MCAT	MCAT
		METTL15	MDN1	MDN1
		METTL16	METTL16	METTL16
		METTL17	METTL17	METTL17
		METTL18	METTL5	METTL5
		METTL5	MPHOSPH10	MPHOSPH10
		MPHOSPH10	MPHOSPH6	MPHOSPH6
		MPHOSPH6	MPV17L2	MRM1
		MRM1	MRM1	MRM3
		MRM2	MRM2	MRPS2
		MRM3	MRM3	MRPS7
		MRPS2	MRPS2	MRTO4
		MRPS7	MRPS7	MTERF3
		MRTO4	MRTO4	MTREX
		MTERF3	MTERF3	MYBBP1A
		MTREX	MYBBP1A	NAF1
		MYBBP1A	NAF1	NAT10
		NAF1	NAT10	NGDN
		NAT10	NGDN	NHP2
		NGDN	NHP2	NIFK
		NHP2	NIFK	NIP7
		NIFK	NIP7	NLE1
		NIP7	NLE1	NMD3
		NLE1	NOB1	NOB1
		NMD3	NOC2L	NOC2L
		NOA1	NOC4L	NOC4L
		NOB1	NOL10	NOL10
		NOC2L	NOL11	NOL11
		NOC4L	NOL6	NOL6
		NOL10	NOL8	NOL7
		NOL11	NOL9	NOL8
		NOL6	NOLC1	NOL9
		NOL7	NOM1	NOLC1
		NOL8	NOP14	NOM1
		NOL9	NOP16	NOP14
		NOLC1	NOP2	NOP16
		NOM1	NOP56	NOP2
		NOP14	NOP58	NOP56
		NOP16	NPM1	NOP58
		NOP2	NPM3	NPM1
		NOP56	NSUN4	NPM3
		NOP58	NSUN5P2	NUDT16
		NPM1	NUP88	NUP88
		NPM3	NVL	NVL
		NSA2	PA2G4	PA2G4
		NSUN5P1	PAK1IP1	PAK1IP1
		NSUN5P2	PDCD11	PDCD11
		NUDT16	PELP1	PELP1
		NUP88	PES1	PES1
		NVL	PNO1	PIH1D1
		PA2G4	POP5	PIH1D2
		PAK1IP1	POP7	PNO1
		PDCD11	PPAN	POP5
		PELP1	PRKDC	POP7
		PES1	PWP1	PPAN
		PIH1D1	PWP2	PRKDC
		PNO1	RAN	PWP1
		POP7	RBFA	PWP2
		PPAN	RCL1	RAN
		PRKDC	REXO4	RBFA
		PWP1	RIOK1	RCL1
		PWP2	RIOK2	REXO4
		RAN	RIOX2	RIOK1
		RBFA	RPF2	RIOK2
		RBIS	RPL26L1	RIOX2
		RBM34	RPL7L1	RPF1
		RCL1	RPP25	RPF2
		REXO4	RPP30	RPL26L1
		RIOK1	RPP38	RPL7L1
		RIOK2	RPP40	RPP30
		RIOX2	RPUSD1	RPP40
		RPF1	RPUSD2	RPS27L
		RPF2	RPUSD4	RPUSD1
		RPL14	RRP1	RPUSD2
		RPL23A	RRP12	RPUSD4
		RPL26	RRP15	RRP1
		RPL26L1	RRP1B	RRP12
		RPL35	RRP7A	RRP15
		RPL35A	RRP7BP	RRP1B
		RPL5	RRP8	RRP7A
		RPL6	RRP9	RRP7BP
		RPL7	RRS1	RRP8
		RPL7A	SART1	RRP9
		RPL7L1	SDAD1	RRS1
		RPP25	SHQ1	SDAD1
		RPP30	SNU13	SHQ1
		RPP38	SRFBP1	SNU13
		RPP40	SURF6	SRFBP1
		RPS16	TBL3	SURF6
		RPS17	TENT4B	SUV39H1
		RPS21	TFB2M	TBL3
		RPS25	TMA16	TENT4B
		RPS27L	TSC1	TFB1M
		RPS4X	TSR1	TFB2M
		RPS5	TSR2	TMA16
		RPS6	URB1	TRAF7
		RPS7	URB2	TRMT112
		RPSA	USP16	TRMT61B
		RPUSD1	USP36	TSR1
		RPUSD2	UTP11	TSR3
		RPUSD4	UTP14A	URB1
		RRP1	UTP15	URB2
		RRP15	UTP18	USP16
		RRP1B	UTP20	USP36
		RRP7A	UTP25	UTP11
		RRP7BP	UTP3	UTP14A
		RRP8	UTP4	UTP15
		RRP9	UTP6	UTP18
		RRS1	WBP11	UTP20
		RSL1D1	WDR12	UTP23
		RSL24D1	WDR18	UTP25
		SART1	WDR3	UTP3
		SBDS	WDR36	UTP4
		SDAD1	WDR43	UTP6
		SHQ1	WDR46	WDR12
		SNU13	WDR74	WDR18
		SRFBP1	WDR75	WDR3
		SURF6	XPO1	WDR36
		SUV39H1	ZCCHC4	WDR43
		TBL3	ZNF593	WDR46
		TENT4B	ZNF658	WDR74
		TFB1M	ZNHIT6	WDR75
		TFB2M		ZCCHC4
		TMA16		ZNF593
		TRAF7		ZNF658
		TRMT112		ZNHIT6
		TRMT61B
		TSR1
		URB1
		URB2
		USP16
		USP36
		UTP11
		UTP14A
		UTP15
		UTP18
		UTP20
		UTP23
		UTP25
		UTP3
		UTP4
		UTP6
		WBP11
		WDR12
		WDR18
		WDR3
		WDR36
		WDR43
		WDR46
		WDR74
		WDR75
		YBEY
		ZNF593
		ZNF658
		ZNHIT3
		ZNHIT6
