## Supplemental Table S5 for "Phenotypic Changes in Undifferentiated and Retinoic Acid Differentiated HL-60/S4 Cells with-or-without LBR Knockdown"

### Sheet: GOBP_NUCLEOLAR_LARGE_RRNA_TX_BY
	Table S5 GOBP_NUCLEOLAR_LARGE_RRNA_TRANSCRIPTION_BY_RNA_POLYMERASE_I
		LEADING EDGES
	GOBP_NUCLEOLAR_LARGE_RRNA-
	TRANSCRIPTION_BY_RNA_POLYMERASE_I
		S4 RA/0	sh1 RA/0	gfp RA/0
		DDX11	DDX11	DDX11
		ERCC2	ERCC2	ERCC2
		NCL	IPPK	GTF2H5
		NOL11	MACROH2A1	MARS1
		PIH1D1	MTOR	MTOR
		POLR1D	NCL	NCL
		POLR1E	NOL11	NOL11
		PWP1	PIH1D1	PIH1D1
		SMARCB1	POLR2E	POLR1D
		TAF1B	PWP1	POLR1E
		TCOF1	SMARCA4	POLR2E
			SMARCB1	PWP1
			TAF1B	SMARCA4
			TCOF1	SMARCB1
				TAF1B
				TCOF1
		RED indicates genes listed in all 3 cell lines

### Sheet: GOBP_RRNA_TRANSCRIPTION
	Table S5 GOBP_RRNA_TRANSCRIPTION
		LEADING EDGES
		GOBP_RRNA_TRANSCRIPTION
		S4 RA/0	sh1 RA/0	gfp RA/0
		DDX11	BRF1	DDX11
		ERCC2	DDX11	ERCC2
		GTF3A	ERCC2	GTF2H5
		GTF3C4	GTF3A	GTF3A
		NCL	GTF3C2	GTF3C4
		NIFK	GTF3C4	GTF3C6
		NOL11	GTF3C6	NCL
		NPM3	MACROH2A1	NIFK
		PIH1D1	MTOR	NOL11
		POLR1B	NCL	NPM3
		POLR1D	NIFK	PIH1D1
		POLR1E	NOL11	POLR1B
		PWP1	NPM3	POLR1E
		SMARCB1	POLR1B	POLR2E
		TAF1B	POLR2E	PWP1
		TCOF1	PWP1	SMARCA4
		TP53	SMARCA4	SMARCB1
			SMARCB1	TAF1B
			TAF1B	TCOF1
			TCOF1
		RED indicates genes listed in all 3 cell lines
